# eQTLs are key players in the integration of genomic and transcriptomic data for phenotype prediction

**DOI:** 10.1101/2021.09.07.459279

**Authors:** Abdou Rahmane Wade, Harold Duruflé, Leopoldo Sanchez, Vincent Segura

## Abstract

Multi-omics represent a promising link between phenotypes and genome variation. Few studies yet address their integration to understand genetic architecture and improve predictability. Our study used 241 poplar genotypes, phenotyped in two common gardens, with their xylem and cambium RNA sequenced at one site, yielding large phenotypic, genomic and transcriptomic datasets. For each trait, prediction models were built with genotypic or transcriptomic data and compared to concatenation integrating both omics. The advantage of integration varied across traits and, to understand such differences, we made an eQTL analysis to characterize the interplay between the genome and the transcriptome and classify the predicting features into CIS or TRANS relationships. A strong and significant negative correlation was found between the change in predictability and the change in predictor importance for eQTLs (both TRANS and CIS effects) and CIS regulated transcripts, and mostly for traits showing beneficial integration and evaluated in the site of transcriptomic sampling. Consequently, beneficial integration happens when redundancy of predictors is decreased, leaving the stage to other less prominent but complementary predictors. An additional GO enrichment analysis appeared to corroborate such statistical output. To our knowledge, this is a novel finding delineating a promising way to explore data integration.

**One-sentence summary:** Successful multi-omics integration when predicting phenotypes makes redundant the predictors that are linked to ubiquitous connections between the omics, according to biological and statistical approaches
