## Supplementary material for "eQTLs are key players in the integration of genomic and transcriptomic data for phenotype prediction": Supp Table 1

### Sheet: Sheet1
	Trait	Lieu	.y.	group1	group2	p	p.adj	p.adj.signif
	Ht	ORL	R2	G	G+T	6.56e-21	4.1328e-19	Signif +	0.631863	0.596342	0.0355202
	Ht	ORL	R2	T	G+T	5.33e-09	3.3579e-07	Signif +	0.631863	0.611119	0.020744
	Circ	ORL	R2	G	G+T	1.7e-19	1.071e-17	Signif +	0.682782	0.637012	0.04577
	Circ	ORL	R2	T	G+T	6.33e-05	0.0039879	Signif +	0.682782	0.660755	0.0220264
	Circ	SAV	R2	G	G+T	4.03e-07	2.5389e-05	Signif +	0.759808	0.750195	0.00961285
	Circ	SAV	R2	T	G+T	7.36e-15	4.6368e-13	Signif +	0.759808	0.744583	0.0152255
	Rust	ORL	R2	G	G+T	5.31e-13	3.3453e-11	Signif +	0.627272	0.607704	0.019568
	Rust	ORL	R2	T	G+T	2.44e-06	0.00015372	Signif +	0.627272	0.615824	0.0114474
	BudFlush	ORL	R2	G	G+T	0.941	1	NS	0.614405	0.618754	-0.00434982
	BudFlush	ORL	R2	T	G+T	0.065	1	NS	0.614405	0.622536	-0.00813122
	BudFlush	SAV	R2	G	G+T	0.009	0.567	NS	0.615297	0.614403	0.000894062
	BudFlush	SAV	R2	T	G+T	0.717	1	NS	0.615297	0.61877	-0.00347351
	BrAngl	ORL	R2	G	G+T	0.092	1	NS	0.309329	0.302627	0.00670155
	BrAngl	ORL	R2	T	G+T	0.002	0.126	NS	0.309329	0.297426	0.0119023
	H.G	ORL	R2	G	G+T	0.226	1	NS	0.471764	0.472077	-0.000313439
	H.G	ORL	R2	T	G+T	0.674	1	NS	0.471764	0.473475	-0.00171101
	H.G	SAV	R2	G	G+T	0.482	1	NS	0.303462	0.30716	-0.00369847
	H.G	SAV	R2	T	G+T	0.239	1	NS	0.303462	0.309281	-0.00581989
	S.G	ORL	R2	G	G+T	4.77e-17	3.0051e-15	Signif +	0.28856	0.252473	0.0360868
	S.G	ORL	R2	T	G+T	1.1e-05	0.000693	Signif +	0.28856	0.269281	0.0192791
	S.G	SAV	R2	G	G+T	0.199	1	NS	0.169333	0.169952	-0.000618815
	S.G	SAV	R2	T	G+T	0.31	1	NS	0.169333	0.176435	-0.00710151
	Lignin	ORL	R2	G	G+T	0.000178	0.011214	Signif -	0.179375	0.193204	-0.0138291
	Lignin	ORL	R2	T	G+T	9.24e-12	5.8212e-10	Signif -	0.179375	0.202283	-0.0229075
	Lignin	SAV	R2	G	G+T	1.2e-11	7.56e-10	Signif -	0.0598472	0.0777202	-0.017873
	Lignin	SAV	R2	T	G+T	1.07e-18	6.741e-17	Signif -	0.0598472	0.0848782	-0.025031
	Glucose	ORL	R2	G	G+T	0.006	0.378	NS	0.207059	0.197731	0.00932845
	Glucose	ORL	R2	T	G+T	0.068	1	NS	0.207059	0.217701	-0.0106418
	Glucose	SAV	R2	G	G+T	0.639	1	NS	0.154491	0.16064	-0.00614913
	Glucose	SAV	R2	T	G+T	0.00041	0.02583	Signif -	0.154491	0.169712	-0.0152215
	Xyl.Glu	ORL	R2	G	G+T	0.351	1	NS	0.1053	0.104725	0.000574156
	Xyl.Glu	ORL	R2	T	G+T	0.733	1	NS	0.1053	0.105046	0.000253283
	Xyl.Glu	SAV	R2	G	G+T	0.564	1	NS	0.150261	0.152152	-0.00189161
	Xyl.Glu	SAV	R2	T	G+T	0.932	1	NS	0.150261	0.150701	-0.000440652
	C5.C6	ORL	R2	G	G+T	0.277	1	NS	0.210698	0.211244	-0.000545943
	C5.C6	ORL	R2	T	G+T	0.529	1	NS	0.210698	0.211804	-0.00110666
	C5.C6	SAV	R2	G	G+T	0.001	0.063	NS	0.114637	0.123515	-0.00887763
	C5.C6	SAV	R2	T	G+T	0.000194	0.012222	Signif -	0.114637	0.125463	-0.010826
	Extractives	ORL	R2	G	G+T	1.47e-30	9.261e-29	Signif +	0.447196	0.410549	0.0366472
	Extractives	ORL	R2	T	G+T	1.34e-28	8.442e-27	Signif +	0.447196	0.409148	0.0380483
	Extractives	SAV	R2	G	G+T	1.12e-14	7.056e-13	Signif +	0.331938	0.295734	0.0362047
	Extractives	SAV	R2	T	G+T	5.53e-25	3.4839e-23	Signif +	0.331938	0.277515	0.0544231
